# Epigenome-wide association study meta-analysis of wellbeing

**DOI:** 10.1101/2025.09.08.674802

**Authors:** Meike Bartels, Margot P. van de Weijer, Natalia Azcona-Granada, Bart M.L. Baselmans, Matthew Suderman, Mette Soerensen, Jadwiga Buchwald, Rosa H. Mulder, Rajesh Rawal, Michelle Luciano, Marc Jan Bonder, Priyanka Choudhary, Estelle Lowry, Penelope A. Lind, Joel Schwartz, Birgit Debrabant, Miina Ollikainen, Janine F. Felix, Marian J. Bakermans-Kranenburg, Henning Tiemeier, Christian Gieger, Melanie Waldenberger, Nicholas G. Martin, Pantel Vokonas, Andrea A. Baccarelli, Kaare Christensen, Jaakko Kaprio, Marinus H. van IJzendoorn, Rebecca T. Emeny, Ian J. Deary, Lude Franke, Sylvain Sebert, Allan F. McRae, Avron Spiro, Jenny van Dongen

**Author notes:** Corresponding author: Dr. Jenny van Dongen Department of Biological Psychology Vrije Universiteit Amsterdam Van Der Boechorststraat 7 1081 BT Amsterdam The Netherlands.

## Abstract

Wellbeing is associated with both behavioral phenotypes as well as several key life outcomes, such as health, employment, and coping with stressful events. These phenotypes associated with wellbeing could be potential indicators of differential epigenetic patterns between individuals that differ in their levels of wellbeing. We performed the largest epigenome-wide (EWAS) meta-analysis of wellbeing to date by combining whole blood DNA methylation data (Illumina 450k array) from 13 cohorts from Europe, Australia, and the USA (*N* = 10,757 participants). After correcting for smoking and BMI, no epigenome-wide significant methylation sites were identified. We tested whether a weighted methylation score (MS) based on leave-one-cohort-out EWAS meta-analysis summary statistics predicted wellbeing in an independent cohort, and whether prediction was significant over and above the polygenic score (PGS) for wellbeing. The MS was associated with wellbeing (variance explained=0.22%, *p*=0.03) and was no longer significant after adding the polygenic score (PGS; variance explained=0.43%, *p*=0.0046, MS; variance explained=0.07%, *p*=0.2842). We further compared DNA methylation levels in 16 pairs of monozygotic twins discordant for wellbeing. These analyses revealed no significant within-pair DNA methylation differences at the top-sites from the meta-analysis or in MS. Our results suggest that larger EWAS meta-analyses with uniform phenotype assessment are required to identify methylation sites associated with wellbeing.
