## Supplementary Tables 1 for "Epigenome-wide association study meta-analysis of wellbeing"

### Sheet: S1
Supplementary Table 1
Details individual cohorts
Cohort Abbreviation	Cohort Full Name	Type of Cohort	Country	All individuals are unrelated	monozygotic twins	dizygotic twins	parent-offspring pairs	siblings	multiple methylation measures from the same individual	Other	Cohort Reference
ALSPAC	Avon Longitudinal Study of Parents and Children	Birth cohort	UK	X							Fraser, et al. Cohort Profile: the Avon Longitudinal Study of Parents and Children: ALSPAC mothers cohort. Int J Epidemiol. 2013 Feb;42(1):97-110.; Boyd A, Golding J, Macleod J, Lawlor DA, Fraser A, Henderson J, Molloy L, Ness A, Ring S, Davey Smith G. Cohort Profile: The ‘Children of the 90s’; the index offspring of The Avon Longitudinal Study of Parents and Children (ALSPAC). International Jour…
DTR	Danish Twin Register	Family-based	Denmark		X			X			Pedersen DA et al., The Danish Twin Registry: An Updated Overview, Twin Res Hum Genet 2019 Dec;22(6):499-507, doi: 10.1017/thg.2019.72
FTC	Finish twin Cohort	Family-based	Finland		X	X					J. Kaprio, The Finnish Twin Cohort Study: an update.Twin Res Hum Genet. 2013 Feb;16(1):157-62.
GenR	Generation R	Population-based	Netherlands	X							Kruithof C. J., Kooijman M. N., van Duijn, C. M., Franco, O. H., de Jongste, J. C., et al. (2014). The Generation R Study: Biobank update 2015. European Journal of Epidemiology 29: 911-927.
KORA	Cooperative Health Research in Augsburg Region	Population-based	Germany	X							Wichmann, H. E., Gieger, C., Illig, T., & null for the MONICA/KORA Study Group. (2005). KORA-gen-resource for population genetics, controls and a broad spectrum of disease phenotypes. Das Gesundheitswesen, 67(S 01), 26-30.
LBC21	Lothian Birth Cohort 1921	Population-based	Scotland	X					X		Deary IJ, Gow AJ, Pattie A, Starr JM. Cohort profile: the Lothian Birth Cohorts of 1921 and 1936. Int J Epidemiol. 2012;41:1576–84. doi: 10.1093/ije/dyr197.
LBC36	Lothian Birth Cohort 1936	Population-based	Scotland	X					X		Deary IJ, Gow AJ, Pattie A, Starr JM. Cohort profile: the Lothian Birth Cohorts of 1921 and 1936. Int J Epidemiol. 2012;41:1576–84. doi: 10.1093/ije/dyr197.
LLD	LifeLines-Deep	Population-based	Netherlands	X							Mc Intyre, K., Lanting, P., Deelen, P., Wiersma, H. H., Vonk, J. M., Ori, A. P., ... & Franke, L. (2021). Lifelines COVID-19 cohort: investigating COVID-19 infection and its health and societal impacts in a Dutch population-based cohort. BMJ open, 11(3), e044474.
NFBC66	Northern Finland Birth Cohort 1966	Birth cohort	Finland	X							Rantakallio P. The longitudinal study of the northern finland birth cohort of 1966. Paediatr Perinat Epidemiol 1988;2(1):59-88
NFBC86	Northern Finland Birth Cohort 1986	Birth cohort	Finland	X							Rantakallio P. The longitudinal study of the northern finland birth cohort of 1966. Paediatr Perinat Epidemiol 1988;2(1):59-88
NTR	Netherlands Twin Regiser	Family-based	Netherlands		X	X	X	X	X		Ligthart, L., van Beijsterveldt, C. E., Kevenaar, S. T., de Zeeuw, E., van Bergen, E., Bruins, S., ... & Boomsma, D. I. (2019). The Netherlands Twin Register: longitudinal research based on twin and twin-family designs. Twin Research and Human Genetics, 22(6), 623-636.
QIMR/BLTS	Brisbane Longitudinal Twin Study	Family-based	Australia		X	X		X			Wright, M. J., & Martin, N. (2004). Brisbane Adolescent Twin Study: outline of study methods and research projects. Australian Journal of Psychology, 56, 65-78.
NAS	Normative Aging Study	Population-based	United States	x							Bell B, Rose CL, Damon A. The Veterans Administration longitudinal study of healthy aging. Gerontologist. 1966;6(4):179–84.

### Sheet: S2
Supplementary Table 2
Well-being descriptives individual cohorts
Cohort	Measure	Type of score	Description	Survey reference	Original item(s)	Well-being descriptives
						N samples	Mean well-being	SD well-being
ALSPAC	Generally happy	single item	Single item from the 20 item Edinburgh Postnatal Depression Scale with responses on a 4-point scale (Does not apply, applies a bit, moderately applies, certainly applies)	Edinburgh Postnatal Depression scale (Cox, Holden, & Sagovsky, 1987)	Questionnaire Instructions: Below are a number of statements which you may use to describe yourself. Please indicate if you think these apply to you. Each statement applies to how you generally feel. I feel happy. (Does not apply, Applies a bit, Moderately applies, Certainly applies)	826	2.28	0.81
DTR	1 happyness item ("happy 2")	single item	3-item scale reflecting positive affect. Participants indicate whether they are happy and contended with their lives at present, how often they are happy and whehther they are sad, depressed or unhappy at present.	Skytthe A. et al., The Danish Twin Registry: Linking Surveys, National Registers, and Biological Information,Twin Res Hum Genet., 2013 February; 16(1): 104–111.	Happy2: How often do you feel happy? (Most of the time, Occasionally, Never or hardly ever)	1005	2.88	0.33
FTC	NA	single item	Participants indicate how much they agree or disagree with the statement "I am happy and cheerful".	NA	I am happy and cheerful	593	3.97	0.69
GenR	Happy/pleased with myself	sumscore	2 items from the Competentie Belevingsschaal voor Kinderen (CBSK) - Dutch version of Harter’s Self-Perception Profile for Children	Veerman, J.W., Straathof, M.A.E., Treffers, P.D.A.,Bergh, B.R.H., van den Brink, L.T. (1997). Handleiding bij de competentiebelevingsschaal voor kinderen, CBSK : handleiding (manual of the self perception profile for children - Dutch version). Lise: Swets & Zeitlinger. Harter, S. (1985). Manual for the Self-Perception Profile for Children. Denver: University of Denver.	4. I am pretty pleased with myself (Not true, Somewhat true, Very true) 8. I am happy with myself (Not true, Somewhat true, Very true)	660	5.70	0.63
KORA	Satifaction with Life item "wit053"	single item	Continuous:who-score ranging from 0 (very bad) to 100 (perfect) well-being	Gesundheitswesen. 2005 Aug;67 Suppl 1:S26-30. Review.	Are you satisfied with your life ? Yes or No	660	65.92	20.90
LBC1921	Satisfaction with Life scale	sumscore	A 5-item scale designed to measure global cognitive judgments of one’s life satisfaction (not a measure of either positive or negative affect). Participants indicate how much they agree or disagree with each of the 5 items using a 7-point scale that ranges from 7 strongly agree to 1 strongly disagree.	SWLS (Diener, E., Emmons, R. A., Larsen, R. J., Griffin, S., 1985)	Item 1: In most ways, my life is close to ideal. Item 2: The conditions of my life are excellent. Item 3: I am satisfied with my life. Item 4: So far I have gotten the most important things I want in life. Item 5: If I could live my life over, I would change almost nothing.	367	25.37	5.88
LBC1936	Satisfaction with Life scale	sumscore	A 5-item scale designed to measure global cognitive judgments of one’s life satisfaction (not a measure of either positive or negative affect). Participants indicate how much they agree or disagree with each of the 5 items using a 7-point scale that ranges from 7 strongly agree to 1 strongly disagree.	SWLS (Diener, E., Emmons, R. A., Larsen, R. J., Griffin, S., 1985)	Item 1: In most ways, my life is close to ideal. Item 2: The conditions of my life are excellent. Item 3: I am satisfied with my life. Item 4: So far I have gotten the most important things I want in life. Item 5: If I could live my life over, I would change almost nothing.	697	25.27	6.05
LifeLines	PANAS	average score	Average sumscore based on 10 items from the PANAS	http://homepages.abdn.ac.uk/j.crawford/pages/dept/pdfs/BJCP_2004_PANAS.pdf	How often have you felt […] in the past?: interested, proud, alert, inspired, determined, attentive, active, excited, strong, enthusiastic (Never, Rarely, Sometimes, Often, Very often)	730	3.55	0.41
NFBC66	Satisfaction with Life scale	sumscore	One item scale designed to measure global cognitive judgments of one’s life satisfaction (not a measure of either positive or negative affect). Participants indicate how much they agree or disagree with item using a 5-point scale that ranges from 5 very satisfied to 1 cannot say.	SWLS (Diener, E., Emmons, R. A., Larsen, R. J., Griffin, S., 1985)	How do you feel about your current life situation in general?	798	4.14	0.6
NFBC86	Satisfaction with Life scale	sumscore	One item scale designed to measure global cognitive judgments of one’s life satisfaction (not a measure of either positive or negative affect). Participants indicate how much they agree or disagree with item using a 5-point scale that ranges from 5 very satisfied to 1 cannot say.	SWLS (Diener, E., Emmons, R. A., Larsen, R. J., Griffin, S., 1985)	What is your opinion about your current life situation?	559	4.11	0.84
NTR	Satisfaction with Life scale	sumscore	A 5-item scale designed to measure global cognitive judgments of one’s life satisfaction (not a measure of either positive or negative affect). Participants indicate how much they agree or disagree with each of the 5 items using a 7-point scale that ranges from 7 strongly agree to 1 strongly disagree.	SWLS (Diener, E., Emmons, R. A., Larsen, R. J., Griffin, S., 1985)	Item 1: In most ways, my life is close to ideal. Item 2: The conditions of my life are excellent. Item 3: I am satisfied with my life. Item 4: So far I have gotten the most important things I want in life. Item 5: If I could live my life over, I would change almost nothing.	2519	27.02	5.46
QIMR	Happiness item PAI-BOR	single item	Question within the Personality Assessment Inventory-Borderline Features Scale (PAI-BOR; Morey, 1991)	Morey, L.C. (1991). Personality Assessment Inventory, Professional Manual. Lutz, FL: Psychological Assessment Resources, Inc.	I've always been a pretty happy person (False, not at all true, Slightly true, Mainly true, Very true)	233	1.96	0.88
NAS	Satisfaction with Life scale		Life Satisfaction Index Version A (LSIA)			1185	13.7	3.1

### Sheet: S3
Supplementary Table 3
Information Methylation Data Individual Cohorts
Cohort	Ancestry EWAS samples	Tissue	Probes with a raw intensity value of 0	Detection p-value	Low bead count	Succes rate probe	ambiguous mapping probes	definition of ambigous mapping that you used	probes harbouring a SNP in the targeted CpG site	reference panel	MAF criterium	probes harbouring a SNP at another location in the probe sequence	reference panel	MAF criterium	additional probes removed	explanation additional probes removed	sample QC exclusion criterium 1	sample QC exclusion criterium 2	sample QC exclusion criterium 3	sample QC exclusion criterium 4	sample QC exclusion criterium 5	sample QC exclusion criterium 6	sample QC exclusion criterium 7	sample QC exclusion criterium8
ALSPAC	White European	Peripheral blood	set to NA	> 0.01 set to NA	-	-	not removed		not removed			not removed			no		> 20% with detection p-value > 0.01	Genotype mismatch	Sex mismatch
DTR	Danish	Peripheral whole blood	set to NA	> 0.01 set to NA	<3 removed	<.95 removed	removed	according to Chen et al.	not removed			not removed			yes	Before EWAS the 4 datasets were merged and the 2,358 probes, which were missing in minimum 1 dataset, were removed. 451,471 probes were left for analysis.	All outliers failing on one or multiple quality criteria from the R package MethylAid (default settings, except for the hybridization quality control probes where the threshold was lowered from 13.25 to 13.10 due to the clustering of the samples) (4 pairs excluded)	Check of zygozity based on 65 450k SNP probes (3 pairs excluded as they appeared to be dizygotic)	Check of gender based on methyaltion data and Subject Sex information) (2 pairs excluded)	sample succes rate <0.95 (no samples removed)
FTC	Finnish	Whole Blood	set to NA	>.01 set to NA	<3 set to NA	<.95 removed	not removed		not removed			not removed			no		Samples with corSampleVSgoldstandard (DNAm age calculator) <0.95 (A high proportion of probes in these samples had high detection p values)
GenR	Dutch	Peripheral whole blood (Cord blood)	set to NA	>.01 set to NA	<4 set to NA	<.95 removed	removed	non-mapping probes or probes mapping multiple times to either the normal or the bisulphite-converted genome: Bonder MJ, Kasela S, Kals M, Tamm R, Lokk K, Barragan I, Buurman WA, Deelen P, Greve JW, Ivanov M, Rensen SS, van Vliet-Ostaptchouk JV, Wolfs MG, Fu J, Hofker MH, Wijmenga C, Zhernakova A, Ingelman-Sundberg M, Franke L, Milani L. Genetic and epigenetic regulation of gene expression in feta…	removed	GoNLv4	frequency >1%	not removed			no		Low sample call rate <99%	Colour balance >3	Low staining efficiency	Poor extension efficiency	Poor hybridization performance	Low stripping efficiency later extensin	Poor bisulfite conversion	Sex mismatch
KORA	European	Whole blood	set to NA	>.01 set to NA	<3 set to NA	<.95 removed	removed	overlap of at least 47 bases per probe, as in Chen et al.	not removed			not removed			no		Suspected DNA contamination/DNA mixture	Sex mismatch	Mismatch with genotype data identified by the program MixupMapper	Mismatch with (DNA-based) zygosity of twins or between longitudinal methylation samples based on 65 450k SNP probes	All outliers failing on one or multiple quality criteria from the R package MethylAid (default settings)
LBC21	Scottish	Whole Blood	A small constant was added to these probes	Probes with <95% detection rate at P<0.01 were removed	-	Samples with <450,000 probes at P<0.01 were removed	not removed		not removed			not removed			no		Array control probes were inspected manually and low quality samples (e.g. samples with inadequate hybridization, bisulfite conversion, nucleotide extension or staining signal) were removed.	Both LBC studies have been genotyped using the Illumina 610-Quadv1 genotyping platform so genotypic information from the 65 SNP control probes on the methylation chip were cross-validated with those from the genotyping chip using the wateRmelon package. Where there was low correspondence, samples were excluded (n=9).	Sex mismatch
LBC36	Scottish	Whole Blood	A small constant was added to these probes	Probes with <95% detection rate at P<0.01 were removed	-	Samples with <450,000 probes at P<0.01 were removed	not removed		not removed			not removed			no		Array control probes were inspected manually and low quality samples (e.g. samples with inadequate hybridization, bisulfite conversion, nucleotide extension or staining signal) were removed.	Both LBC studies have been genotyped using the Illumina 610-Quadv1 genotyping platform so genotypic information from the 65 SNP control probes on the methylation chip were cross-validated with those from the genotyping chip using the wateRmelon package. Where there was low correspondence, samples were excluded (n=9).
LLD	Dutch European	Peripheral Whole Blood	-	-	-	-	removed	http://biorxiv.org/content/early/2015/12/01/033084.1	removed (http://biorxiv.org/content/early/2015/12/01/033084.1)	GoNL & 1000G	0.01	not removed			no		PCA based outlier detection based on the individual channels and the beta-value	Mixup-matching towards genotype data of the same individual
NFBC66	Finnish	Cord Blood	-	>.01 set to NA	-	<.98 removed									no
NFBC86	Finnish	Cord Blood	-	>.01 set to NA	-	<.98 removed									no
NTR	Primarily Dutch European	Peripheral Whole Blood	set to NA	>.01 set to NA	<3 set to NA	<.95 removed	removed	overlap of at least 47 bases per probe, as in Chen et al.	not removed			not removed			no		All outliers failing on one or multiple quality criteria from the R package MethylAid (default settings)	Suspected DNA contamination/DNA mixture	Sex mis-match (Methylation - Subject Sex information)	Mismatch with genotype data identified by the program MixupMapper	Mismatch with (DNA-based) zygosity of twins or between longitudinal methylation samples based on 65 450k SNP probes
QIMR/BLTS	Northern European Ancestry	Peripheral Whole Blood					not removed		not removed			not removed			yes	Probes annotated as binding to multiple chromosomes were removed from the analysis, as were those with zero CpG sites	Any probe with more than 11 individuals with missing data	Any probe with more than five individuals with detection P values > 0.001 were removed.	Samples with outlying numbers of probes with detection p-values < 0.01 were removed	Samples with extreme values in red/gree channel (poor binding, over exposure)
NAS	European american	Peripheral Whole Blood

### Sheet: S4
Supplementary Table 4
R-code and information about the EWAS analyses
Cohort	Software	Code EWAS model 1	Code EWAS model 2	Full names of all covariates included in model 2	Code DNAmAge model 1	Code DNAmAge model 2	Code DNAmAge model 3	Exclusion of individuals for this EWAS	White blood cell (WBC) counts method
ALSPAC	R	lm(CpGi~swb+age+age2+mono+gran+nkc+bcell+cd4+cd8+isv1+…+isv33,data=data)	lm(CpGi~swb+age+age2+bmi+smoking+mono+gran+nkc+bcell+cd4+cd8+isv1+…+isv33,data=data)	Age at blood sampling, monocyte %, granulocyte %, natural killer cell %, B cell %, CD4 T cell %, CD8 T cell %, independent surrogate variables 1-33.	lm(AgeAccelerationResidual~swb+isv1+…+isv33,data=data)	lm(AHOAdjCellCounts~swb+isv1+…+isv33,data=data)	lm(AAHHAAdjCellCounts~swb+isv1+…+isv33,data=data)	Only missing data	WBC percentages were measured in the same blood sample from which the DNA was extracted
DTR	R version 3.2.2	gee(CpGi~swb***+sex+age+age2+Eos_Perc+Mono_Perc+Lymph_Perc+PC2+PC3+PC4+dataset,data=data, id=pairnr, family=gaussian, corstr="exchangeable", maxiter=100, na.action=na.omit)	gee(CpGi~swb***+smoke+sex+age+age2+Eos_Perc+Mono_Perc+Lymph_Perc+PC2+PC3+PC4+dataset+bmi,data=data, id=pairnr, family=gaussian, corstr="exchangeable", maxiter=100, na.action=na.omit)	sex, age at blood sampling, monocyte percentage, eosinophil percentage, lympocyte percentage, PC2, PC3, PC4 (from PCA on the genome-wide methylation data), smoking status, body mass index, dataset (describing the four 450k datasets analysed togehter (see sheet on wellbeing descriptives)) and twin pair identifier	gee(AgeAccelerationResidual*****~swb*+sex+bmi+smoking+dataset, id=pairnr, family=gaussian, corstr="exchangeable", maxiter=100, na.action=na.omit)	NA	NA		WBCs were measured in the same blood samples from which the DNA was extracted for 685 of the 1012 individuals under study. For the remaining 327 individuals WBC were not available. For these 327 individuals WBC were imputed by the method by van Iterson et al (https://github.com/mvaniterson/predictcellcomposition) using the 685 individuals as the predictor.
FTC	R version 3.0.2	gee(CpGi~wb+sex+age+age2+CD4T+CD8T+NK+Bcell+Mono+ Array_rownum,data=data, id=familynumber, family=gaussian, corstr="exchangeable", maxiter=100, na.action=na.omit (Note: the data was previously corrected for batch effects from Chip)	gee(CpGi~wb+sex+age+age2+CD4T+CD8T+NK+Bcell+Mono+ Array_rownum+BMI+smoking,data=data, id=familynumber, family=gaussian, corstr="exchangeable", maxiter=100, na.action=na.omit) (Note: the data was previously corrected for batch effects from Chip)	Wellbeing(numeric 1:5), sex (0:1), age when DNA sample was collected, Age2(square of previous age variable which had first been standardized), CD4T, CD8T, NK, Bcell, Mono (the five WBC percentages together with the sixth Gran which was not included in the model would result in 1 for each individual) Array_rownum (numeric 1:6),BMI, smoking (never vs ever smoking status),familynumber	gee(AgeAccelerationResidual~wb+sex+BMI+smoking,data=data, id=familynumber, family=gaussian, corstr="exchangeable", maxiter=100, na.action=na.omit)	gee(AHOAdjCellCounts~wb+sex+BMI+smoking,data=data, id=familynumber, family=gaussian, corstr="exchangeable", maxiter=100, na.action=na.omit)	gee(AAHAAdjCellCounts~wb+sex+BMI+smoking,data=data, id=familynumber, family=gaussian, corstr="exchangeable", maxiter=100, na.action=na.omit)	The sample size indicated is only after removing the samples with low quality methylation data (based on bead counts, detection P values and corSampleVSgoldstandard (DNAm Age output). The reason why for Model 2 and DNAm Age models the N is smaller is because the smoking variable was the limitting factor in these models as two people had a NA, so they were dropped from the model.	Houseman algorithm
GenR	R version 3.3.1	lm(CpGi~SWB_WINS+GENDER+CD8T+CD4T+NK+Bcell+Mono+Gran+Arraynumber+Position,data=data)	lm(CpGi~SWB_WINS+GENDER+CD8T+CD4T+NK+Bcell+Mono+Gran+Arraynumber+Position+sdsbmiforage9child,data=data)	Sex, CD8+ T-cells, CD4+ T-cells, natural killer cells, B-cells, monocytes, granulocytes, 450K array number (numeric), position of sample on the 450K array (nominal), age- and sex-specific SD-score body mass index.	NA	Na	NA	Only missing data	Houseman algorithm
KORA	R version 2.15.1	lm( as.numeric(x) ~ phen1$Wellbeing_rr + phen1$Age_rr + phen1$age2_rr + phen1$sex_rr + #phen1$bmi_rr+ phen1$wbc + phen1$CD8T + phen1$CD4T + phen1$Bcell + phen1$Mono + phen1$Gran #+ # Houseman #phen1$ul_tria + phen1$ul_hdla + phen1$ul_ldla + # Lipide +phen1$PC1 +phen1$PC2 +phen1$PC3 +phen1$PC4 +phen1$PC5 +phen1$PC6 +phen1$PC7 +phen1$PC8 +phen1$PC9+phen1$PC10 +phen1$PC11 +phen1$PC12 +phen1$PC13 +ph…	lm( as.numeric(x) ~ phen1$Wellbeing_rr + phen1$smoking_rr + phen1$Age_rr + phen1$age2_rr + phen1$sex_rr + phen1$bmi_rr+ phen1$wbc +phen1$CD8T + phen1$CD4T + phen1$Bcell + phen1$Mono + phen1$Gran #+ # Houseman +phen1$PC1 +phen1$PC2 +phen1$PC3 +phen1$PC4 +phen1$PC5 +phen1$PC6 +phen1$PC7 +phen1$PC8 +phen1$PC9 phen1$PC10 +phen1$PC11 +phen1$PC12 +phen1$PC13 +phen1$PC14 +phen1$PC15 +phen1$PC16 +phen1$P…		as per analysis plan	as per analyis plan		No	WBC percentages were measured in the same blood sample from which the DNA was extracted
LBC1921	R version 3.2.3	lm(dat ~ d21$swls + d21$age_in_yrs + factor(d21$sex.y) + d21$CD8T + d21$CD4T + d21$NK + d21$Bcell + d21$Mono + factor(d21$Sentrix.Barcode) + factor(d21$Plate) + factor(d21$Sample.Section) + factor(d21$Infinium.Date))	lm(dat ~ d21$swls + d21$age_in_yrs + d21$bmi + d21$smoker + factor(d21$sex.x) + d21$CD8T + d21$CD4T + d21$NK + d21$Bcell + d21$Mono + factor(d21$Sentrix.Barcode) + factor(d21$Plate) + factor(d21$Sample.Section) + factor(d21$Infinium.Date))	Sex, age at blood sampling, CD8 T cells, CD4 T cells, Natural killer cells, B cells, Monocytes, sample plate, bead chip position on bead chip, hybridisation date, smoking status, body mass index	lm(d21age$AgeAccelerationResidual ~ d21age$swls + factor(d21age$sex.x) + d21age$bmi + d21age$smoker)	lm(d21age$AAHOAdjCellCounts ~ d21age$swls + factor(d21age$sex.x) + d21age$bmi + d21age$smoker)	lm(d21age$AAHAAdjCellCounts ~ d21age$swls + factor(d21age$sex.x) + d21age$bmi + d21age$smoker)	Only missing data	Houseman algorithm
LBC1936	R version 3.2.3	m(dat ~ d36$swls + d36$age_in_yrs + factor(d36$sex.y) + d36$CD8T + d36$CD4T + d36$NK + d36$Bcell + d36$Mono + factor(d36$Sentrix.Barcode) + factor(d36$Plate) + factor(d36$Sample.Section) + factor(d36$Infinium.Date))	lm(dat ~ d36$swls + d36$age_in_yrs + d36$bmi + d36$smoker + factor(d36$sex.x) + d36$CD8T + d36$CD4T + d36$NK + d36$Bcell + d36$Mono + factor(d36$Sentrix.Barcode) + factor(d36$Plate) + factor(d36$Sample.Section) + factor(d36$Infinium.Date))	Sex, age at blood sampling, CD8 T cells, CD4 T cells, Natural killer cells, B cells, Monocytes, sample plate, bead chip position on bead chip, hybridisation date, smoking status, body mass index	lm(d36age$AgeAccelerationResidual ~ d36age$swls + factor(d36age$sex.x) + d36age$bmi + d36age$smoker)	lm(d36age$AAHOAdjCellCounts ~ d36age$swls + factor(d36age$sex.x) + d36age$bmi + d36age$smoker)	lm(d36age$AAHAAdjCellCounts ~ d36age$swls + factor(d36age$sex.x) + d36age$bmi + d36age$smoker)	Only missing data	Houseman algorithm
LLD	Revolution R3.2.2	lm(CpGi~swb+sex+Age+(Age^2)+Mono_Perc+Eos_Perc+Neut_Perc+Lymph_Perc+Baso_Perc+array+as.factor(array_pos)+as.factor(plate),data=data)	lm(CpGi~swb+sex+Age+(Age^2)+Mono_Perc+Eos_Perc+Neut_Perc+Lymph_Perc+Baso_Perc+array+as.factor(array_pos)+as.factor(plate)+BMI+SMK,data=data)	Sex, age at blood sampling, monocyte percentage, eosinophil percentage, neutrophil percentage, basophil percentage, eosinophil percentage,450k array, 450K position, smoking status, body mass index	lm(AgeAccelerationResidual~swb+sex+Age+(Age^2)+Mono_Perc+Eos_Perc+Neut_Perc+Lymph_Perc+Baso_Perc+array+as.factor(array_pos)+as.factor(plate),data=data)	lm(AHOAdjCellCounts~swb+sex+Age+(Age^2)+Mono_Perc+Eos_Perc+Neut_Perc+Lymph_Perc+Baso_Perc+array+as.factor(array_pos)+as.factor(plate),data=data)	lm(AAHAAdjCellCounts~swb+sex+Age+(Age^2)+Mono_Perc+Eos_Perc+Neut_Perc+Lymph_Perc+Baso_Perc+array+as.factor(array_pos)+as.factor(plate),data=data)	NA	WBC percentages were measured in the same blood sample from which the DNA was extracted
NFBC66	R version 2.15.1	CpGi~wellbeing+gender+CD8T+CD4T+NK+Bcell+Mono+array+", paste0("PC", 1:30, "_cp", collapse=" + "	CpGi~wellbeing+smoking+BMI+gender+CD8T+CD4T+NK+Bcell+Mono+", paste0("PC", 1:30, "_cp", collapse=" + "	Sex, monocyte percentage, eosinophil percentage, neutrophil percentage, CD8+ (Cytotoxic) T cells, CD4 T lymphocytes, 450k array row (numeric), PC1 - 30 (from genome-wide methylation data), smoking status, body mass index	gee(AgeAccelerationResidual~swb+sex+BMI+smoking)	gee(AHOAdjCellCounts ~swb+sex+BMI+smoking)	gee(AAHAAdjCellCounts swb+sex+BMI+smoking)	Only missing data	WBC percentages were measured in the same blood sample from which the DNA was extracted
NFBC86	R version 2.15.1	CpGi~wellbeing+gender+CD8T+CD4T+NK+Bcell+Mono+array+", paste0("PC", 1:30, "_cp", collapse=" + "	CpGi~wellbeing+smoking+BMI+gender+CD8T+CD4T+NK+Bcell+Mono+", paste0("PC", 1:30, "_cp", collapse=" + "	Sex, monocyte percentage, eosinophil percentage, neutrophil percentage, CD8+ (Cytotoxic) T cells, CD4 T lymphocytes, 450k array row (numeric), PC1 - 30 (from genome-wide methylation data), smoking status, body mass index	gee(AgeAccelerationResidual~swb+sex+BMI+smoking)	gee(AHOAdjCellCounts ~swb+sex+BMI+smoking)	gee(AAHAAdjCellCounts swb+sex+BMI+smoking)	Only missing data	WBC percentages were measured in the same blood sample from which the DNA was extracted
NTR	R version 2.15.1	gee(CpGi~swb+sex+age+age2+Mono_Perc+Eos_Perc+Neut_Perc+Array_rownum+PC3+PC4+PC5,data=data, id=familynumber, family=gaussian, corstr="exchangeable", maxiter=100, na.action=na.omit)	gee(CpGi~swb+sex+age+Age2+Mono_Perc+Eos_Perc+Neut_Perc+Array_rownum+PC3+PC4+PC5+smoking+BMI,data=data, id=familynumber, family=gaussian, corstr="exchangeable", maxiter=100, na.action=na.omit)	Sex, age at blood sampling, monocyte percentage, eosinophil percentage, neutrophil percentage, 450k array row (numeric), PC3 (from genome-wide methylation data), PC4, PC5, smoking status, body mass index	gee(AgeAccelerationResidual~swb+sex+BMI+smoking, id=familynumber, family=gaussian, corstr="exchangeable", maxiter=100, na.action=na.omit)	gee(AHOAdjCellCounts ~swb+sex+BMI+smoking, id=familynumber, family=gaussian, corstr="exchangeable", maxiter=100, na.action=na.omit)	gee(AAHAAdjCellCounts swb+sex+BMI+smoking, id=familynumber, family=gaussian, corstr="exchangeable", maxiter=100, na.action=na.omit)	Only missing data	WBC percentages were measured in the same blood sample from which the DNA was extracted
QIMR/BLTS	R version 3.2.2	gee(CpGi~swb+Sex+Age+Age2+Mono_Perc+Eos_Perc+Neut_Perc+ArrayCol+ArrayRow+ArrayChip+SamplePlate,data=data, id=familyID, family=gaussian, corstr="exchangeable", maxiter=100, na.action=na.omit)	gee(CpGi~swb+Sex+Age+Age2+Mono_Perc+Eos_Perc+Neut_Perc+ArrayCol+BMI+ArrayRow+ArrayChip+SamplePlate,data=data, id=familyID, family=gaussian, corstr="exchangeable", maxiter=100, na.action=na.omit)	Sex, age at blood sampling, monocyte percentage, eosinophil percentage, neutrophil percentage, 450k array row (numeric), 450k array column (numeric), 450k array number (numeric), Sample Plate DNA sample was from (numeric), body mass index	gee(AgeAccelerationResidual~swb+Sex+BMI, id=familyID, data=mydata, family=gaussian, corstr="exchangeable", maxiter=100, na.action=na.omit)	gee(AAHOAdjCellCounts~swb+Sex+BMI, id=familyID, data=mydata, family=gaussian, corstr="exchangeable", maxiter=100, na.action=na.omit)	gee(AAHAAdjCellCounts~swb+Sex+BMI, id=familyID, data=mydata, family=gaussian, corstr="exchangeable", maxiter=100, na.action=na.omit)	Only missing data	WBC percentages were measured in the same blood sample from which the DNA was extracted
NAS

### Sheet: S5
Supplementary Table 5
Genotype QC information
Cohort	MAF threshold	HWE threshold	SNP call rate	Genotyping call rate	Inbreeding coefficient	Affymetrix Contrast QC metric	Mendelian Error Rate	Other
NTR	>.005	p>10-12	>.95	>.90	Between -0.075 and 0.075	>.40	Below <5 SD from the mean	Gender and identity-by-state (IBS) needs to agreew with know relationship status and genotypic assessment.
Note. MAF=Minor Allele Frequency, HWE= Hardy-Weinberg Equilibrium.

### Sheet: S8
Supplementary Table 8
Methylation Score computed in the Netherlands Twin Register and correlation MS score with covariates
Pruned MS	NCpGs	Estimate	R2	P-value		UnprunedMS	NCpGs	Estimate	R2	P-value
All CpGs	2641	0.047	0.221	0.032		All CpGs	369991	-0.089	0.785	0.008
P < 0.1	719	0.032	0.105	0.132		P < 0.1	37801	-0.086	0.742	0.008
P < 0.01	188	0.0002	3.629e-06	0.993		P < 0.01	3921	-0.083	0.693	0.009
P < 0.001	52	-0.016	0.025	0.466		P < 0.001	436	-0.065	0.426	0.036
P < 0.0001	11	0.005	0.003	0.799		P < 0.0001	50	-0.042	0.176	0.096
P < 0.00001	4	-0.022	0.049	0.288		P < 0.00001	7	-0.016	0.027	0.454
Correlation Satisfaction with Life (SWL) MRS with covariates
	SWL MRS	sex	age	SAT	SAT_unstand	BMI	smoking	Neut_Perc	Mono_Perc	Eos_Perc
SWL MRS	1	0.0212367	-0.232615	0.0430052	0.0430052	-0.0879048	-0.0116625	0.0789897	-0.00771739	-0.0430183
Sex		1	-0.0243923	-0.00996778	-0.00996778	-0.0828128	-0.0933525	0.0375256	-0.249545	-0.0873673
Age			1	-0.0608546	-0.0608546	0.288425	0.140246	0.0860868	0.0654202	0.0560715
SWL				1	1	-0.0236237	-0.100461	-0.0488296	-0.0330183	-0.00219682
SWL unstandardized					1	-0.0236237	-0.100461	-0.0488296	-0.0330183	-0.00219682
BMI						1	0.02951	0.101691	-0.0289306	-0.00237456
Smoking							1	0.0384938	-0.0191632	0.0435275
Neutrophil %								1	-0.297298	-0.277689
Monocyte %									1	0.0322338
Eosinophil %										1

### Sheet: S9
Supplementary Table 9
Methylation and PGS results
	Estimate	Percentage Variance explained	P-value
MRS	.026	.065	.284
PRS	.066	.434	.005

### Sheet: S10
Supplementary Table 10
Discordant and concordant monozygotic twin pair analysis - methylation differences for the top 10 CpG sites from the EWAS (excluding NTR)
	Discordant Twin Pairs		Concordant Twin Pairs
CG Id	Mean Difference*	P-value	Mean Difference	P-value
cg00328740	0.003	0.459	0.006	0.260
cg03833592	0.004	0.609	-0.006	0.375
cg05212836	0.004	0.420	0.010	0.071
cg09059156	0.006	0.428	-0.001	0.848
cg09370599	-0.001	0.650	-0.001	0.581
cg09667650	-0.013	0.137	0.0004	0.966
cg13313430	-0.001	0.830	0.003	0.498
cg13427283	-0.005	0.316	-0.003	0.413
cg18041581	-0.002	0.638	-0.007	0.082
cg27149875	0.002	0.644	0.004	0.392
* A positive mean value indicates that the average methylation in low well-being twins is higer than in high well-being twins, and a negative value indicates that the average methylation in low well-being twins is lower than in high well-being twins
